# Exploration and analysis of R-loop mapping data with *RLBase*

**DOI:** 10.1101/2021.11.01.466854

**Authors:** H. E. Miller, D. Montemayor, J. Li, S. Levy, R. Pawar, S. Hartono, K. Sharma, B. Frost, F. Chedin, A. J. R. Bishop

## Abstract

R-loops are three-stranded nucleic acid structures formed from the hybridization of RNA and DNA during nascent transcription. In 2012, *Ginno et al.* introduced the first R-loop mapping method, DNA:RNA immunoprecipitation (DRIP) sequencing. Since that time, dozens of studies have implemented R-loop mapping and new high-resolution techniques have been developed. The resulting datasets have tremendous potential to reveal the causes and consequences of R-loops genome-wide. However, poor quality and variability between mapping approaches pose serious barriers to the meta-analysis of these data. In our recent work, we reprocessed 693 R-loop mapping samples, devising new quality methods, defining a set of high-confidence mapping samples, and then deriving R-loop regions, consensus sites of R-loop formation. This analysis yielded the largest R-loop data resource to date along with novel computational approaches for R-loop mapping analysis. Now, we introduce *RLBase*, an innovative web server which builds upon those data and software by providing users with the capability to (1) explore hundreds of public R-loop mapping datasets, (2) explore consensus R-loop regions, (3) analyze user-supplied datasets to generate an HTML quality report, and (4) download all the processed data for the 693 samples we previously reprocessed and standardized. In addition to *RLBase*, we also describe the other software which, along with *RLBase*, provides a computational framework for R-loop bioinformatics. *RLBase*, and the rest of these software (termed “RLSuite”), are provided freely under an MIT license and made publicly available: https://gccri.bishop-lab.uthscsa.edu/rlsuite/. RLBase is directly accessible via the following URL: https://gccri.bishop-lab.uthscsa.edu/rlbase/.
