## Supplemental Table 1 for "Exploration and analysis of R-loop mapping data with *RLBase*"

### Sheet: Genomic Annotations in RLHUb
Database Name (in RLHub::annotations)	Source	Description
Centromeres	UCSC table centromeres.	Centromere locations within the genome.
CNA	UCSC table coriellDelDup.	Copy-number alterations found in inherited disorder cell lines. See source for full description. CNV states (0-4) are represented in the data as separate types. For example, Deep deletion (0) sites are accessed with annots_full_hg38()$CNA__0.
Cohesin	processed data source Pan et al (PMID: 32352519), and processed further as part of the RLBase-data pipeline.	This database contains manually-curated STAG2 and STAG1 ChIP-Seq data reprocessed by the RLHub authors to find consensus STAG1 and STAG2 sites between cell lines (using chip-r.)
CpG_Islands	UCSC table cpgIslandExt.	CpG island predicted locations throughout the genome.
Encode_CREs	UCSC table encodeCcreCombined.	The UCSC Encode_CREs table contains putative promoter-like ("prom"), promoter-enhancer-like ("enhP"), distal-enhancer-like ("enhD"), H3K4me3 ("K4me3"), and CTCF ("CTCF") chromatin states across the genome.
Encode_Histone	Encode v121. Manifest of samples downloaded is here.	consensus peaks from histone ChIP experiments downloaded from Encode. Biological replicates were summarized with chip-r.
encodeTFBS	UCSC table encRegTfbsClustered.	The collection of curated transcription-factor binding profiles from encode, made available by UCSC table browser.
G4Qexp	GEO accession GSE63874.	G4-Quadruplex ChIP-Seq data
G4Qpred	Figshare Rouchka et al.	Re-processed and binned G4-Quadruplex Predictions. The type names for this database are the G4Q prediction classes and follow the pattern tl:N_nl:N_gn:N. tl: the length of guanine tracts in region; nl: number of locations for G4 formation; gn: the number of possible simultaneous G4 structures. Due to the large number of possible configurations of tl, nl, and gn, they were binned based on frequenc…
knownGene_RNAs	UCSC table knownGene.	RNA species provided by UCSC KnownGene, split up by the "transcriptType" column from the source table.
Microsatellite	UCSC table microsat.	Microsatellite DNA regions predicted based on motif.
PolyA	UCSC table wgEncodeGencodePolyaV38.	List of predicted poly-A sites, split by the "name2" column of the source table.
RBP_ChIP	Encode v121. Manifest of samples here from source study	ChIP-Seq data sets for RNA-binding proteins (RBPs) generated by Nostrand et al (PMID: 32728246) for Encode. Data are split by ChIP target.
RBP_eCLiP	Encode v121. Manifest of samples here from source study	eCLiP-Seq data sets for RNA-binding proteins (RBPs) generated by Nostrand et al (PMID: 32728246) for Encode. Data are split by target.
Repeat_Masker	UCSC table rmsk.	Repeat masker table from UCSC containing genomic annotations for predicted repetitive elements, split by class of repetitive element ("repClass").
skewr	From UCSC goldenPath, hg38 and mm10 genomes. hg38 and mm10 gene GTF. CpG islands for mm10 and hg38 provided as described in the CpG_Islands entry above. Processing proceeded using skewr with stochHMM v0.38.	Regions of G or C-skew profiled using the skewr program. See the RLBase-data README.md for steps.
snoRNA_miRNA_scaRNA	UCSC table wgRna.	snoRNA, miRNA, and scaRNA species provided by UCSC table browser and split by the "type" column.
Splice_Events	UCSC table knownAlt.	UCSC table of alternative splice events predicted from transcriptome data sets. Split by "name" column.
Transcript_Features	TxDb.Mmusculus.UCSC.mm10.knownGene and TxDb.Hsapiens.UCSC.hg38.knownGene bioconductor R packages	Transcript features (e.g., "exon", "intron", etc) provided by Bioconductor TxDb packages. Split based on the following features: "Exon", "Intron", "fiveUTR", "threeUTR", "TSS", "TTS", "Intergenic".
tRNAs	UCSC table tRNAs	UCSC table containing predicted tRNA genes.
